# Systematic Analysis of Biological Processes Reveals Gene Co-expression Modules Driving Pathway Dysregulation in Alzheimer’s Disease

**DOI:** 10.1101/2024.03.15.585267

**Authors:** Temitope Adeoye, Syed I Shah, Ghanim Ullah

## Abstract

Alzheimer’s disease (AD) manifests as a complex systems pathology with intricate interplay among various genes and biological processes. Traditional differential gene expression (DEG) analysis, while commonly employed to characterize AD-driven perturbations, does not sufficiently capture the full spectrum of underlying biological processes. Utilizing single-nucleus RNA-sequencing data from postmortem brain samples across key regions—middle temporal gyrus, superior frontal gyrus, and entorhinal cortex—we provide a comprehensive systematic analysis of disrupted processes in AD. We go beyond the DEG-centric analysis by integrating pathway activity analysis with weighted gene co-expression patterns to comprehensively map gene interconnectivity, identifying region- and cell-type specific drivers of biological processes associated with AD. Our analysis reveals profound modular heterogeneity in neurons and glia as well as extensive AD-related functional disruptions. Co-expression networks highlighted the extended involvement of astrocytes and microglia in biological processes beyond neuroinflammation, such as calcium homeostasis, glutamate regulation, lipid metabolism, vesicle-mediated transport, and TOR signaling. We find limited representation of DEGs within dysregulated pathways across neurons and glial cells, indicating that differential gene expression alone may not adequately represent the disease complexity. Further dissection of inferred gene modules revealed distinct dynamics of hub DEGs in neurons versus glia, highlighting the differential impact of DEGs on neurons compared to glial cells in driving modular dysregulations underlying perturbed biological processes. Interestingly, we note an overall downregulation of both astrocyte and microglia modules in AD across all brain regions, suggesting a prevailing trend of functional repression in glial cells across these regions. Notable genes, including those of the CALM and HSP90 family genes emerged as hub genes across neuronal modules in all brain regions, indicating conserved roles as drivers of synaptic dysfunction in AD. Our findings demonstrate the importance of an integrated, systems oriented approach combining pathway and network analysis for a comprehensive understanding of the cell-type-specific roles of genes in AD-related biological processes.
