## Supplementary Table 5 for "Systematic Analysis of Biological Processes Reveals Gene Co-expression Modules Driving Pathway Dysregulation in Alzheimer’s Disease"

### Sheet: Sheet1
	pathway	shortened_name
0	activation of adenylate cyclase activity (GO:0007190)	Activation of adenylate cyclase activity
1	activation of MAPKKK activity (GO:0000185)	Activation of MAPKKK activity
3	activation of NF-kappaB-inducing kinase activity (GO:0007250)	Activation of NF-kappaB-inducing kinase activity
4	activation of signaling protein activity involved in unfolded protein response (GO:0006987)	Activation of signaling protein activity involved in unfolded protein response
6	acute inflammatory response (GO:0002526)	Acute inflammatory response
9	acylglycerol homeostasis (GO:0055090)	Acylglycerol homeostasis
10	adenylate cyclase-inhibiting G-protein coupled glutamate receptor signaling pathway (GO:0007196)	Adenylate cyclase-inhibiting glutamate GPCR signaling
11	adenylate cyclase-inhibiting G-protein coupled receptor signaling pathway (GO:0007193)	Adenylate cyclase-inhibiting GPCR signaling
13	adenylate cyclase-modulating G-protein coupled receptor signaling pathway (GO:0007188)	Adenylate cyclase-modulating GPCR signaling
14	amyloid precursor protein catabolic process (GO:0042987)	Amyloid precursor protein catabolism
16	amyloid precursor protein metabolic process (GO:0042982)	Amyloid precursor protein metabolism
17	amyloid-beta metabolic process (GO:0050435)	Amyloid-beta metabolism
19	angiotensin-activated signaling pathway (GO:0038166)	Angiotensin-activated signaling
20	anion transmembrane transport (GO:0098656)	Anion transmembrane transport
21	anterograde synaptic vesicle transport (GO:0048490)	Anterograde synaptic vesicle transport
22	astrocyte differentiation (GO:0048708)	Astrocyte differentiation
23	ATP biosynthetic process (GO:0006754)	ATP biosynthesis
24	ATP generation from ADP (GO:0006757)	ATP generation from ADP
25	ATP synthesis coupled proton transport (GO:0015986)	ATP synthesis coupled proton transport
26	autophagy of mitochondrion (GO:0000422)	Autophagy of mitochondrion
27	axon development (GO:0061564)	Axon development
28	axon extension (GO:0048675)	Axon extension
30	axon extension involved in axon guidance (GO:0048846)	Axon extension involved in axon guidance
34	axon guidance (GO:0007411)	Axon guidance
35	axon regeneration (GO:0031103)	Axon regeneration
36	axonal fasciculation (GO:0007413)	Axonal fasciculation
37	axonal transport of mitochondrion (GO:0019896)	Axonal transport of mitochondrion
39	axonogenesis (GO:0007409)	Axonogenesis
40	calcium ion import across plasma membrane (GO:0098703)	Calcium ion import across plasma membrane
42	calcium ion import into cytosol (GO:1902656)	Calcium ion import into cytosol
44	calcium ion regulated exocytosis (GO:0017156)	Calcium ion regulated exocytosis
45	calcium ion transmembrane import into cytosol (GO:0097553)	Calcium ion transmembrane import into cytosol
46	calcium ion transport (GO:0006816)	Calcium ion transport
47	calcium ion transport into cytosol (GO:0060402)	Calcium ion transport into cytosol
49	calcium-independent cell-cell adhesion via plasma membrane cell-adhesion molecules (GO:0016338)	Calcium-independent cell-cell adhesion via plasma membrane cell-adhesion molecules
52	calcium-mediated signaling (GO:0019722)	Calcium-mediated signaling
55	calcium-mediated signaling using intracellular calcium source (GO:0035584)	Calcium-mediated signaling using intracellular calcium source
60	cAMP biosynthetic process (GO:0006171)	cAMP biosynthesis
63	cAMP catabolic process (GO:0006198)	cAMP catabolism
64	cell junction maintenance (GO:0034331)	Cell junction maintenance
66	cell-cell junction maintenance (GO:0045217)	Cell-cell junction maintenance
69	cellular defense response (GO:0006968)	Cellular defense response
71	cellular ion homeostasis (GO:0006873)	Cellular ion homeostasis
73	cellular potassium ion homeostasis (GO:0030007)	Cellular potassium ion homeostasis
75	cellular response to amyloid-beta (GO:1904646)	Cellular response to amyloid-beta
76	cellular response to sterol depletion (GO:0071501)	Cellular response to sterol depletion
77	cellular sodium ion homeostasis (GO:0006883)	Cellular sodium ion homeostasis
78	central nervous system myelination (GO:0022010)	CNS myelination
80	central nervous system neuron axonogenesis (GO:0021955)	CNS axonogenesis
81	cerebral cortex cell migration (GO:0021795)	Cerebral cortex cell migration
82	cGMP biosynthetic process (GO:0006182)	cGMP biosynthesis
83	cGMP metabolic process (GO:0046068)	cGMP metabolism
84	cGMP-mediated signaling (GO:0019934)	cGMP-mediated signaling
86	chemical synaptic transmission (GO:0007268)	Chemical synaptic transmission
87	chemical synaptic transmission, postsynaptic (GO:0099565)	Chemical synaptic transmission, postsynaptic
88	clathrin-dependent endocytosis (GO:0072583)	Clathrin-dependent endocytosis
89	cytoplasmic sequestering of transcription factor (GO:0042994)	Cytoplasmic sequestering of transcription factor
90	cytosolic calcium ion transport (GO:0060401)	Cytosolic calcium ion transport
91	cytosolic transport (GO:0016482)	Cytosolic transport
92	death-inducing signaling complex assembly (GO:0071550)	Death-inducing signaling complex assembly
94	desensitization of G-protein coupled receptor protein signaling pathway (GO:0002029)	Desensitization of GPCR protein signaling
95	detection of calcium ion (GO:0005513)	Detection of calcium ion
97	DNA conformation change (GO:0071103)	Dna conformation change
98	DNA repair complex assembly (GO:0090735)	Dna repair complex assembly
99	endocytosis (GO:0006897)	Endocytosis
100	endoplasmic reticulum tubular network organization (GO:0071786)	Endoplasmic reticulum tubular network organization
101	energy coupled proton transmembrane transport, against electrochemical gradient (GO:0015988)	Energy coupled proton transmembrane transport, against electrochemical gradient
104	energy coupled proton transport, down electrochemical gradient (GO:0015985)	Energy coupled proton transport, down electrochemical gradient
107	ER-associated misfolded protein catabolic process (GO:0071712)	ER-associated misfolded protein catabolism
111	establishment of synaptic vesicle localization (GO:0097480)	Establishment of synaptic vesicle localization
113	excitatory chemical synaptic transmission (GO:0098976)	Excitatory chemical synaptic transmission
115	excitatory postsynaptic potential (GO:0060079)	Excitatory postsynaptic potential
116	excitatory synapse assembly (GO:1904861)	Excitatory synapse assembly
119	extracellular matrix assembly (GO:0085029)	Extracellular matrix assembly
120	G-protein coupled glutamate receptor signaling pathway (GO:0007216)	Glutamate GPCR signaling
123	gamma-aminobutyric acid signaling pathway (GO:0007214)	GABA acid signaling
125	glial cell development (GO:0021782)	Glial cell development
126	glial cell differentiation (GO:0010001)	Glial cell differentiation
127	gliogenesis (GO:0042063)	Gliogenesis
128	glutamate catabolic process (GO:0006538)	Glutamate catabolism
130	glutamate metabolic process (GO:0006536)	Glutamate metabolism
131	glutamate receptor signaling pathway (GO:0007215)	Glutamate receptor signaling
132	glycolipid biosynthetic process (GO:0009247)	Glycolipid biosynthesis
133	glycoprotein catabolic process (GO:0006516)	Glycoprotein catabolism
134	GTP metabolic process (GO:0046039)	GTP metabolism
136	I-kappaB kinase/NF-kappaB signaling (GO:0007249)	I-kappab kinase/NF-kappaB signaling
137	immune response-activating cell surface receptor signaling pathway (GO:0002429)	Immune response-activating cell surface receptor signaling
139	immunological synapse formation (GO:0001771)	Immunological synapse formation
140	inositol phosphate dephosphorylation (GO:0046855)	Inositol phosphate dephosphorylation
141	inositol phosphate metabolic process (GO:0043647)	Inositol phosphate metabolism
142	inositol phosphate-mediated signaling (GO:0048016)	Inositol phosphate-mediated signaling
143	intracellular pH elevation (GO:0051454)	Intracellular pH elevation
144	intrinsic apoptotic signaling pathway in response to endoplasmic reticulum stress (GO:0070059)	Intrinsic apoptotic signaling in response to endoplasmic reticulum stress
145	ionotropic glutamate receptor signaling pathway (GO:0035235)	Ionotropic glutamate receptor signaling
146	lipoprotein localization (GO:0044872)	Lipoprotein localization
147	lipoprotein transport (GO:0042953)	Lipoprotein transport
148	maintenance of protein localization in endoplasmic reticulum (GO:0035437)	Maintenance of protein localization in endoplasmic reticulum
149	membrane depolarization (GO:0051899)	Membrane depolarization
150	membrane depolarization during action potential (GO:0086010)	Membrane depolarization during action potential
151	membrane repolarization (GO:0086009)	Membrane repolarization
152	microglial cell activation (GO:0001774)	Microglial cell activation
154	mitochondrial ATP synthesis coupled proton transport (GO:0042776)	Mitochondrial ATP synthesis coupled proton transport
155	mitochondrial calcium ion homeostasis (GO:0051560)	Mitochondrial calcium ion homeostasis
156	mitochondrial calcium uptake (GO:0036444)	Mitochondrial calcium uptake
157	mitochondrial fusion (GO:0008053)	Mitochondrial fusion
159	mitochondrial protein processing (GO:0034982)	Mitochondrial protein processing
161	mitochondrial transmembrane transport (GO:1990542)	Mitochondrial transmembrane transport
162	mitochondrion morphogenesis (GO:0070584)	Mitochondrion morphogenesis
163	modulation of chemical synaptic transmission (GO:0050804)	Modulation of chemical synaptic transmission
164	modulation of excitatory postsynaptic potential (GO:0098815)	Modulation of excitatory postsynaptic potential
165	motor neuron axon guidance (GO:0008045)	Motor neuron axon guidance
166	myelin assembly (GO:0032288)	Myelin assembly
167	myelin maintenance (GO:0043217)	Myelin maintenance
170	myelination (GO:0042552)	Myelination
171	myelination in peripheral nervous system (GO:0022011)	Myelination in PNS
172	myeloid cell development (GO:0061515)	Myeloid cell development
173	negative regulation of adenylate cyclase activity (GO:0007194)	Negative regulation of adenylate cyclase activity
174	negative regulation of amyloid precursor protein catabolic process (GO:1902992)	Negative regulation of amyloid precursor protein catabolism
175	negative regulation of amyloid-beta formation (GO:1902430)	Negative regulation of amyloid-beta formation
176	negative regulation of axon extension (GO:0030517)	Negative regulation of axon extension
177	negative regulation of axon extension involved in axon guidance (GO:0048843)	Negative regulation of axon extension involved in axon guidance
180	negative regulation of axon guidance (GO:1902668)	Negative regulation of axon guidance
181	negative regulation of axon regeneration (GO:0048681)	Negative regulation of axon regeneration
183	negative regulation of axonogenesis (GO:0050771)	Negative regulation of axonogenesis
184	negative regulation of calcium ion import (GO:0090281)	Negative regulation of calcium ion import
186	negative regulation of calcium ion transmembrane transport (GO:1903170)	Negative regulation of calcium ion transmembrane transport
189	negative regulation of calcium ion transport (GO:0051926)	Negative regulation of calcium ion transport
193	negative regulation of calcium ion-dependent exocytosis (GO:0045955)	Negative regulation of calcium ion-dependent exocytosis
195	negative regulation of calcium-mediated signaling (GO:0050849)	Negative regulation of calcium-mediated signaling
197	negative regulation of cAMP biosynthetic process (GO:0030818)	Negative regulation of cAMP biosynthesis
198	negative regulation of cAMP-dependent protein kinase activity (GO:2000480)	Negative regulation of cAMP-dependent protein kinase activity
200	negative regulation of cAMP-mediated signaling (GO:0043951)	Negative regulation of cAMP-mediated signaling
203	negative regulation of cation channel activity (GO:2001258)	Negative regulation of cation channel activity
204	negative regulation of cell adhesion mediated by integrin (GO:0033629)	Negative regulation of cell adhesion mediated by integrin
205	negative regulation of cell communication (GO:0010648)	Negative regulation of cell communication
206	negative regulation of cell projection organization (GO:0031345)	Negative regulation of cell projection organization
207	negative regulation of cytosolic calcium ion concentration (GO:0051481)	Negative regulation of cytosolic calcium ion concentration
209	negative regulation of delayed rectifier potassium channel activity (GO:1902260)	Negative regulation of delayed rectifier potassium channel activity
212	negative regulation of endocytosis (GO:0045806)	Negative regulation of endocytosis
215	negative regulation of endoplasmic reticulum calcium ion concentration (GO:0032471)	Negative regulation of endoplasmic reticulum calcium ion concentration
217	negative regulation of endoplasmic reticulum stress-induced intrinsic apoptotic signaling pathway (GO:1902236)	Negative regulation of endoplasmic reticulum stress-induced intrinsic apoptotic signaling
218	negative regulation of endoplasmic reticulum unfolded protein response (GO:1900102)	Negative regulation of endoplasmic reticulum unfolded protein response
219	negative regulation of ERAD pathway (GO:1904293)	Negative regulation of ERAD pathway
220	negative regulation of execution phase of apoptosis (GO:1900118)	Negative regulation of execution phase of apoptosis
221	negative regulation of extrinsic apoptotic signaling pathway via death domain receptors (GO:1902042)	Negative regulation of extrinsic apoptotic signaling via death domain receptors
223	negative regulation of G-protein coupled receptor protein signaling pathway (GO:0045744)	Negative regulation of GPCR protein signaling
226	negative regulation of glial cell apoptotic process (GO:0034351)	Negative regulation of glial cell apoptosis
229	negative regulation of immune effector process (GO:0002698)	Negative regulation of immune effector process
231	negative regulation of immune response (GO:0050777)	Negative regulation of immune response
232	negative regulation of immune system process (GO:0002683)	Negative regulation of immune system process
233	negative regulation of innate immune response (GO:0045824)	Negative regulation of innate immune response
236	negative regulation of intracellular protein transport (GO:0090317)	Negative regulation of intracellular protein transport
237	negative regulation of intracellular transport (GO:0032387)	Negative regulation of intracellular transport
239	negative regulation of intrinsic apoptotic signaling pathway in response to DNA damage (GO:1902230)	Negative regulation of intrinsic apoptotic signaling in response to DNA damage
240	negative regulation of ion transport (GO:0043271)	Negative regulation of ion transport
242	negative regulation of lipid localization (GO:1905953)	Negative regulation of lipid localization
243	negative regulation of nervous system development (GO:0051961)	Negative regulation of nervous system development
244	negative regulation of neural precursor cell proliferation (GO:2000178)	Negative regulation of neural precursor cell proliferation
245	negative regulation of neurogenesis (GO:0050768)	Negative regulation of neurogenesis
247	negative regulation of neuron projection development (GO:0010977)	Negative regulation of neuron projection development
250	negative regulation of neuron projection regeneration (GO:0070571)	Negative regulation of neuron projection regeneration
254	negative regulation of NIK/NF-kappaB signaling (GO:1901223)	Negative regulation of NIK/NF-kappaB signaling
255	negative regulation of phagocytosis (GO:0050765)	Negative regulation of phagocytosis
257	negative regulation of potassium ion transmembrane transport (GO:1901380)	Negative regulation of potassium ion transmembrane transport
258	negative regulation of potassium ion transmembrane transporter activity (GO:1901017)	Negative regulation of potassium ion transmembrane transporter activity
259	negative regulation of potassium ion transport (GO:0043267)	Negative regulation of potassium ion transport
260	negative regulation of protein targeting to membrane (GO:0090315)	Negative regulation of protein targeting to membrane
262	negative regulation of protein transport (GO:0051224)	Negative regulation of protein transport
263	negative regulation of receptor binding (GO:1900121)	Negative regulation of receptor binding
264	negative regulation of receptor-mediated endocytosis (GO:0048261)	Negative regulation of receptor-mediated endocytosis
265	negative regulation of release of sequestered calcium ion into cytosol (GO:0051280)	Negative regulation of release of sequestered calcium ion into cytosol
268	negative regulation of response to endoplasmic reticulum stress (GO:1903573)	Negative regulation of response to endoplasmic reticulum stress
270	negative regulation of ryanodine-sensitive calcium-release channel activity (GO:0060315)	Negative regulation of ryanodine-sensitive calcium-release channel activity
272	negative regulation of stress-activated protein kinase signaling cascade (GO:0070303)	Negative regulation of stress-activated protein kinase signaling cascade
273	negative regulation of synapse organization (GO:1905809)	Negative regulation of synapse organization
276	negative regulation of synaptic transmission (GO:0050805)	Negative regulation of synaptic transmission
277	negative regulation of synaptic transmission, glutamatergic (GO:0051967)	Negative regulation of synaptic transmission, glutamatergic
278	negative regulation of transcription regulatory region DNA binding (GO:2000678)	Negative regulation of transcription regulatory region DNA binding
280	negative regulation of transporter activity (GO:0032410)	Negative regulation of transporter activity
281	negative regulation of type 2 immune response (GO:0002829)	Negative regulation of type 2 immune response
282	negative regulation of voltage-gated calcium channel activity (GO:1901386)	Negative regulation of voltage-gated calcium channel activity
285	negative regulation of voltage-gated potassium channel activity (GO:1903817)	Negative regulation of voltage-gated potassium channel activity
286	neuron apoptotic process (GO:0051402)	Neuron apoptosis
287	neuron projection extension involved in neuron projection guidance (GO:1902284)	Neuron projection extension involved in neuron projection guidance
291	neuron projection fasciculation (GO:0106030)	Neuron projection fasciculation
292	neuron projection maintenance (GO:1990535)	Neuron projection maintenance
295	neuron projection organization (GO:0106027)	Neuron projection organization
298	neuron projection regeneration (GO:0031102)	Neuron projection regeneration
300	neuronal action potential (GO:0019228)	Neuronal action potential
301	neuronal ion channel clustering (GO:0045161)	Neuronal ion channel clustering
302	neurotransmitter loading into synaptic vesicle (GO:0098700)	Neurotransmitter loading into synaptic vesicle
303	neurotransmitter receptor diffusion trapping (GO:0099628)	Neurotransmitter receptor diffusion trapping
306	neurotransmitter receptor internalization (GO:0099590)	Neurotransmitter receptor internalization
310	neurotransmitter receptor transport (GO:0099637)	Neurotransmitter receptor transport
313	neurotransmitter receptor transport, postsynaptic endosome to lysosome (GO:0098943)	Neurotransmitter receptor transport, postsynaptic endosome to lysosome
316	neurotransmitter transport (GO:0006836)	Neurotransmitter transport
318	oligodendrocyte development (GO:0014003)	Oligodendrocyte development
319	oligodendrocyte differentiation (GO:0048709)	Oligodendrocyte differentiation
320	PERK-mediated unfolded protein response (GO:0036499)	Perk-mediated unfolded protein response
321	phagocytosis (GO:0006909)	Phagocytosis
322	phagocytosis, engulfment (GO:0006911)	Phagocytosis, engulfment
323	phospholipase C-activating G-protein coupled receptor signaling pathway (GO:0007200)	Phospholipase C-activating GPCR signaling
324	plasma membrane fusion (GO:0045026)	Plasma membrane fusion
325	plasma membrane organization (GO:0007009)	Plasma membrane organization
326	positive regulation of acute inflammatory response (GO:0002675)	Positive regulation of acute inflammatory response
328	positive regulation of adaptive immune response (GO:0002821)	Positive regulation of adaptive immune response
330	positive regulation of adenylate cyclase activity (GO:0045762)	Positive regulation of adenylate cyclase activity
334	positive regulation of amyloid-beta clearance (GO:1900223)	Positive regulation of amyloid-beta clearance
338	positive regulation of amyloid-beta formation (GO:1902004)	Positive regulation of amyloid-beta formation
339	positive regulation of angiogenesis (GO:0045766)	Positive regulation of angiogenesis
340	positive regulation of apoptotic cell clearance (GO:2000427)	Positive regulation of apoptotic cell clearance
341	positive regulation of aspartic-type endopeptidase activity involved in amyloid precursor protein catabolic process (GO:1902961)	Positive regulation of aspartic-type endopeptidase activity involved in amyloid precursor protein catabolism
342	positive regulation of astrocyte differentiation (GO:0048711)	Positive regulation of astrocyte differentiation
343	positive regulation of ATP biosynthetic process (GO:2001171)	Positive regulation of ATP biosynthesis
344	positive regulation of autophagy (GO:0010508)	Positive regulation of autophagy
345	positive regulation of axon extension (GO:0045773)	Positive regulation of axon extension
346	positive regulation of axon guidance (GO:1902669)	Positive regulation of axon guidance
347	positive regulation of axonogenesis (GO:0050772)	Positive regulation of axonogenesis
350	positive regulation of calcineurin-NFAT signaling cascade (GO:0070886)	Positive regulation of calcineurin-NFAT signaling cascade
352	positive regulation of calcium ion transport (GO:0051928)	Positive regulation of calcium ion transport
354	positive regulation of calcium-mediated signaling (GO:0050850)	Positive regulation of calcium-mediated signaling
357	positive regulation of cAMP biosynthetic process (GO:0030819)	Positive regulation of cAMP biosynthesis
358	positive regulation of cAMP metabolic process (GO:0030816)	Positive regulation of cAMP metabolism
359	positive regulation of cAMP-mediated signaling (GO:0043950)	Positive regulation of cAMP-mediated signaling
360	positive regulation of cell communication (GO:0010647)	Positive regulation of cell communication
362	positive regulation of cGMP biosynthetic process (GO:0030828)	Positive regulation of cGMP biosynthesis
364	positive regulation of cytokine production involved in immune response (GO:0002720)	Positive regulation of cytokine production involved in immune response
365	positive regulation of cytosolic calcium ion concentration involved in phospholipase C-activating G-protein coupled signaling pathway (GO:0051482)	Positive regulation of cytosolic calcium ion concentration involved in PLC-activating GPC signaling
368	positive regulation of dendrite extension (GO:1903861)	Positive regulation of dendrite extension
369	positive regulation of endocytosis (GO:0045807)	Positive regulation of endocytosis
371	positive regulation of endoplasmic reticulum unfolded protein response (GO:1900103)	Positive regulation of endoplasmic reticulum unfolded protein response
372	positive regulation of excitatory postsynaptic potential (GO:2000463)	Positive regulation of excitatory postsynaptic potential
373	positive regulation of exocytosis (GO:0045921)	Positive regulation of exocytosis
374	positive regulation of extracellular matrix assembly (GO:1901203)	Positive regulation of extracellular matrix assembly
376	positive regulation of extracellular matrix disassembly (GO:0090091)	Positive regulation of extracellular matrix disassembly
378	positive regulation of extracellular matrix organization (GO:1903055)	Positive regulation of extracellular matrix organization
380	positive regulation of extrinsic apoptotic signaling pathway via death domain receptors (GO:1902043)	Positive regulation of extrinsic apoptotic signaling via death domain receptors
382	positive regulation of glutamate receptor signaling pathway (GO:1900451)	Positive regulation of glutamate receptor signaling
383	positive regulation of immune response (GO:0050778)	Positive regulation of immune response
384	positive regulation of immune system process (GO:0002684)	Positive regulation of immune system process
387	positive regulation of innate immune response (GO:0045089)	Positive regulation of innate immune response
389	positive regulation of inositol phosphate biosynthetic process (GO:0060732)	Positive regulation of inositol phosphate biosynthesis
390	positive regulation of lipid metabolic process (GO:0045834)	Positive regulation of lipid metabolism
391	positive regulation of long-term synaptic potentiation (GO:1900273)	Positive regulation of long-term synaptic potentiation
392	positive regulation of membrane depolarization (GO:1904181)	Positive regulation of membrane depolarization
393	positive regulation of microglial cell activation (GO:1903980)	Positive regulation of microglial cell activation
395	positive regulation of mitochondrial calcium ion concentration (GO:0051561)	Positive regulation of mitochondrial calcium ion concentration
398	positive regulation of mitochondrial membrane potential (GO:0010918)	Positive regulation of mitochondrial membrane potential
399	positive regulation of neurogenesis (GO:0050769)	Positive regulation of neurogenesis
400	positive regulation of neurological system process (GO:0031646)	Positive regulation of neurological system process
401	positive regulation of neuron differentiation (GO:0045666)	Positive regulation of neuron differentiation
402	positive regulation of neuron migration (GO:2001224)	Positive regulation of neuron migration
403	positive regulation of neuron projection development (GO:0010976)	Positive regulation of neuron projection development
404	positive regulation of potassium ion transmembrane transport (GO:1901381)	Positive regulation of potassium ion transmembrane transport
406	positive regulation of potassium ion transport (GO:0043268)	Positive regulation of potassium ion transport
407	positive regulation of protein import (GO:1904591)	Positive regulation of protein import
408	positive regulation of protein localization to cell surface (GO:2000010)	Positive regulation of protein localization to cell surface
409	positive regulation of receptor activity (GO:2000273)	Positive regulation of receptor activity
410	positive regulation of receptor biosynthetic process (GO:0010870)	Positive regulation of receptor biosynthesis
412	positive regulation of receptor recycling (GO:0001921)	Positive regulation of receptor recycling
414	positive regulation of response to endoplasmic reticulum stress (GO:1905898)	Positive regulation of response to endoplasmic reticulum stress
416	positive regulation of ryanodine-sensitive calcium-release channel activity (GO:0060316)	Positive regulation of ryanodine-sensitive calcium-release channel activity
418	positive regulation of signaling (GO:0023056)	Positive regulation of signaling
419	positive regulation of small GTPase mediated signal transduction (GO:0051057)	Positive regulation of small GTPase mediated signal transduction
421	positive regulation of sodium ion transmembrane transport (GO:1902307)	Positive regulation of sodium ion transmembrane transport
423	positive regulation of sodium ion transmembrane transporter activity (GO:2000651)	Positive regulation of sodium ion transmembrane transporter activity
424	positive regulation of sodium ion transport (GO:0010765)	Positive regulation of sodium ion transport
426	positive regulation of synapse assembly (GO:0051965)	Positive regulation of synapse assembly
427	positive regulation of synapse maturation (GO:0090129)	Positive regulation of synapse maturation
428	positive regulation of synaptic transmission (GO:0050806)	Positive regulation of synaptic transmission
429	positive regulation of synaptic transmission, glutamatergic (GO:0051968)	Positive regulation of synaptic transmission, glutamatergic
430	positive regulation of transcription factor import into nucleus (GO:0042993)	Positive regulation of transcription factor import into nucleus
431	positive regulation of transmembrane transport (GO:0034764)	Positive regulation of transmembrane transport
432	positive regulation of type 2 immune response (GO:0002830)	Positive regulation of type 2 immune response
433	positive regulation of voltage-gated potassium channel activity (GO:1903818)	Positive regulation of voltage-gated potassium channel activity
435	postsynapse assembly (GO:0099068)	Postsynapse assembly
436	postsynaptic density assembly (GO:0097107)	Postsynaptic density assembly
439	postsynaptic density organization (GO:0097106)	Postsynaptic density organization
440	postsynaptic membrane assembly (GO:0097104)	Postsynaptic membrane assembly
441	postsynaptic membrane organization (GO:0001941)	Postsynaptic membrane organization
442	postsynaptic neurotransmitter receptor diffusion trapping (GO:0098970)	Postsynaptic neurotransmitter receptor diffusion trapping
445	potassium ion export (GO:0071435)	Potassium ion export
447	potassium ion homeostasis (GO:0055075)	Potassium ion homeostasis
450	potassium ion import (GO:0010107)	Potassium ion import
452	potassium ion transport (GO:0006813)	Potassium ion transport
453	presynapse assembly (GO:0099054)	Presynapse assembly
454	presynaptic membrane assembly (GO:0097105)	Presynaptic membrane assembly
455	presynaptic membrane organization (GO:0097090)	Presynaptic membrane organization
456	protein insertion into membrane (GO:0051205)	Protein insertion into membrane
457	protein kinase C-activating G-protein coupled receptor signaling pathway (GO:0007205)	Protein kinase C-activating GPCR signaling
458	protein localization to cell surface (GO:0034394)	Protein localization to cell surface
459	protein localization to synapse (GO:0035418)	Protein localization to synapse
460	receptor localization to synapse (GO:0097120)	Receptor localization to synapse
462	regulation of AMPA receptor activity (GO:2000311)	Regulation of AMPA receptor activity
463	regulation of amyloid fibril formation (GO:1905906)	Regulation of amyloid fibril formation
464	regulation of amyloid precursor protein biosynthetic process (GO:0042984)	Regulation of amyloid precursor protein biosynthesis
466	regulation of amyloid precursor protein catabolic process (GO:1902991)	Regulation of amyloid precursor protein catabolism
468	regulation of amyloid-beta clearance (GO:1900221)	Regulation of amyloid-beta clearance
470	regulation of amyloid-beta formation (GO:1902003)	Regulation of amyloid-beta formation
471	regulation of angiogenesis (GO:0045765)	Regulation of angiogenesis
472	regulation of ATP biosynthetic process (GO:2001169)	Regulation of ATP biosynthesis
473	regulation of ATPase activity (GO:0043462)	Regulation of ATPase activity
474	regulation of autophagy of mitochondrion (GO:1903146)	Regulation of autophagy of mitochondrion
476	regulation of axon extension (GO:0030516)	Regulation of axon extension
477	regulation of axon extension involved in axon guidance (GO:0048841)	Regulation of axon extension involved in axon guidance
480	regulation of axon guidance (GO:1902667)	Regulation of axon guidance
481	regulation of axonogenesis (GO:0050770)	Regulation of axonogenesis
483	regulation of calcineurin-NFAT signaling cascade (GO:0070884)	Regulation of calcineurin-NFAT signaling cascade
485	regulation of calcium ion import (GO:0090279)	Regulation of calcium ion import
487	regulation of calcium ion transmembrane transport (GO:1903169)	Regulation of calcium ion transmembrane transport
490	regulation of calcium ion transmembrane transport via high voltage-gated calcium channel (GO:1902514)	Regulation of calcium ion transmembrane transport via high voltage-gated calcium channel
492	regulation of calcium ion transmembrane transporter activity (GO:1901019)	Regulation of calcium ion transmembrane transporter activity
494	regulation of calcium ion transport into cytosol (GO:0010522)	Regulation of calcium ion transport into cytosol
498	regulation of calcium ion-dependent exocytosis (GO:0017158)	Regulation of calcium ion-dependent exocytosis
501	regulation of calcium-mediated signaling (GO:0050848)	Regulation of calcium-mediated signaling
503	regulation of cAMP-mediated signaling (GO:0043949)	Regulation of cAMP-mediated signaling
504	regulation of cellular pH (GO:0030641)	Regulation of cellular pH
505	regulation of cellular response to oxidative stress (GO:1900407)	Regulation of cellular response to oxidative stress
506	regulation of cholesterol transport (GO:0032374)	Regulation of cholesterol transport
507	regulation of delayed rectifier potassium channel activity (GO:1902259)	Regulation of delayed rectifier potassium channel activity
509	regulation of dendrite development (GO:0050773)	Regulation of dendrite development
511	regulation of dendritic spine maintenance (GO:1902950)	Regulation of dendritic spine maintenance
512	regulation of DNA methylation (GO:0044030)	Regulation of DNA methylation
513	regulation of DNA repair (GO:0006282)	Regulation of DNA repair
514	regulation of dopamine receptor signaling pathway (GO:0060159)	Regulation of dopamine receptor signaling
515	regulation of endocytic recycling (GO:2001135)	Regulation of endocytic recycling
516	regulation of endocytosis (GO:0030100)	Regulation of endocytosis
517	regulation of endoplasmic reticulum stress-induced intrinsic apoptotic signaling pathway (GO:1902235)	Regulation of endoplasmic reticulum stress-induced intrinsic apoptotic signaling
518	regulation of ER to Golgi vesicle-mediated transport (GO:0060628)	Regulation of ER to Golgi vesicle-mediated transport
519	regulation of ERAD pathway (GO:1904292)	Regulation of ERAD pathway
520	regulation of ERBB signaling pathway (GO:1901184)	Regulation of ERBB signaling
522	regulation of extent of cell growth (GO:0061387)	Regulation of extent of cell growth
523	regulation of extrinsic apoptotic signaling pathway via death domain receptors (GO:1902041)	Regulation of extrinsic apoptotic signaling via death domain receptors
524	regulation of glial cell apoptotic process (GO:0034350)	Regulation of glial cell apoptosis
527	regulation of glutamate receptor signaling pathway (GO:1900449)	Regulation of glutamate receptor signaling
528	regulation of high voltage-gated calcium channel activity (GO:1901841)	Regulation of high voltage-gated calcium channel activity
531	regulation of immune response (GO:0050776)	Regulation of immune response
532	regulation of inositol phosphate biosynthetic process (GO:0010919)	Regulation of inositol phosphate biosynthesis
534	regulation of intracellular pH (GO:0051453)	Regulation of intracellular pH
535	regulation of intrinsic apoptotic signaling pathway by p53 class mediator (GO:1902253)	Regulation of intrinsic apoptotic signaling by p53 class mediator
536	regulation of ion transport (GO:0043269)	Regulation of ion transport
537	regulation of long term synaptic depression (GO:1900452)	Regulation of long term synaptic depression
538	regulation of long-term neuronal synaptic plasticity (GO:0048169)	Regulation of long-term neuronal synaptic plasticity
540	regulation of long-term synaptic potentiation (GO:1900271)	Regulation of long-term synaptic potentiation
542	regulation of lysosomal lumen pH (GO:0035751)	Regulation of lysosomal lumen pH
543	regulation of membrane depolarization (GO:0003254)	Regulation of membrane depolarization
544	regulation of microglial cell activation (GO:1903978)	Regulation of microglial cell activation
546	regulation of mitochondrial membrane permeability involved in apoptotic process (GO:1902108)	Regulation of mitochondrial membrane permeability involved in apoptosis
548	regulation of myelination (GO:0031641)	Regulation of myelination
549	regulation of necroptotic process (GO:0060544)	Regulation of necroptosis
550	regulation of nervous system development (GO:0051960)	Regulation of nervous system development
551	regulation of neural precursor cell proliferation (GO:2000177)	Regulation of neural precursor cell proliferation
552	regulation of neurogenesis (GO:0050767)	Regulation of neurogenesis
553	regulation of neuron apoptotic process (GO:0043523)	Regulation of neuron apoptosis
554	regulation of neuron differentiation (GO:0045664)	Regulation of neuron differentiation
555	regulation of neuron migration (GO:2001222)	Regulation of neuron migration
556	regulation of neuron projection development (GO:0010975)	Regulation of neuron projection development
557	regulation of neuronal synaptic plasticity (GO:0048168)	Regulation of neuronal synaptic plasticity
560	regulation of neurotransmitter receptor activity (GO:0099601)	Regulation of neurotransmitter receptor activity
561	regulation of PERK-mediated unfolded protein response (GO:1903897)	Regulation of PERK-mediated unfolded protein response
562	regulation of pH (GO:0006885)	Regulation of pH
564	regulation of postsynaptic membrane potential (GO:0060078)	Regulation of postsynaptic membrane potential
565	regulation of potassium ion transmembrane transporter activity (GO:1901016)	Regulation of potassium ion transmembrane transporter activity
566	regulation of protein localization to cell surface (GO:2000008)	Regulation of protein localization to cell surface
567	regulation of protein localization to nucleus (GO:1900180)	Regulation of protein localization to nucleus
568	regulation of receptor recycling (GO:0001919)	Regulation of receptor recycling
569	regulation of release of sequestered calcium ion into cytosol (GO:0051279)	Regulation of release of sequestered calcium ion into cytosol
570	regulation of release of sequestered calcium ion into cytosol by sarcoplasmic reticulum (GO:0010880)	Regulation of release of sequestered calcium ion into cytosol by sarcoplasmic reticulum
571	regulation of response to stress (GO:0080134)	Regulation of response to stress
572	regulation of ryanodine-sensitive calcium-release channel activity (GO:0060314)	Regulation of ryanodine-sensitive calcium-release channel activity
573	regulation of sequestering of calcium ion (GO:0051282)	Regulation of sequestering of calcium ion
575	regulation of short-term neuronal synaptic plasticity (GO:0048172)	Regulation of short-term neuronal synaptic plasticity
576	regulation of SNARE complex assembly (GO:0035542)	Regulation of SNARE complex assembly
577	regulation of synapse assembly (GO:0051963)	Regulation of synapse assembly
578	regulation of synapse maturation (GO:0090128)	Regulation of synapse maturation
579	regulation of synapse organization (GO:0050807)	Regulation of synapse organization
582	regulation of synaptic transmission, dopaminergic (GO:0032225)	Regulation of synaptic transmission, dopaminergic
584	regulation of synaptic transmission, GABAergic (GO:0032228)	Regulation of synaptic transmission, GABAergic
585	regulation of synaptic transmission, glutamatergic (GO:0051966)	Regulation of synaptic transmission, glutamatergic
586	regulation of synaptic vesicle cycle (GO:0098693)	Regulation of synaptic vesicle cycle
587	regulation of synaptic vesicle exocytosis (GO:2000300)	Regulation of synaptic vesicle exocytosis
588	regulation of synaptic vesicle transport (GO:1902803)	Regulation of synaptic vesicle transport
589	regulation of voltage-gated calcium channel activity (GO:1901385)	Regulation of voltage-gated calcium channel activity
591	release of sequestered calcium ion into cytosol (GO:0051209)	Release of sequestered calcium ion into cytosol
592	release of sequestered calcium ion into cytosol by endoplasmic reticulum (GO:1903514)	Release of sequestered calcium ion into cytosol by endoplasmic reticulum
593	release of sequestered calcium ion into cytosol by sarcoplasmic reticulum (GO:0014808)	Release of sequestered calcium ion into cytosol by sarcoplasmic reticulum
594	response to amyloid-beta (GO:1904645)	Response to amyloid-beta
595	response to axon injury (GO:0048678)	Response to axon injury
597	retrograde axonal transport (GO:0008090)	Retrograde axonal transport
598	sarcoplasmic reticulum calcium ion transport (GO:0070296)	Sarcoplasmic reticulum calcium ion transport
599	signal transduction involved in DNA damage checkpoint (GO:0072422)	Signal transduction involved in DNA damage checkpoint
600	signal transduction involved in mitotic G1 DNA damage checkpoint (GO:0072431)	Signal transduction involved in mitotic G1 DNA damage checkpoint
601	sodium ion export (GO:0071436)	Sodium ion export
603	sodium ion export from cell (GO:0036376)	Sodium ion export from cell
605	sodium ion import (GO:0097369)	Sodium ion import
606	sodium ion import across plasma membrane (GO:0098719)	Sodium ion import across plasma membrane
607	store-operated calcium entry (GO:0002115)	Store-operated calcium entry
608	synapse assembly (GO:0007416)	Synapse assembly
609	synaptic transmission, cholinergic (GO:0007271)	Synaptic transmission, cholinergic
610	synaptic transmission, glutamatergic (GO:0035249)	Synaptic transmission, glutamatergic
612	synaptic vesicle cycle (GO:0099504)	Synaptic vesicle cycle
613	synaptic vesicle endocytosis (GO:0048488)	Synaptic vesicle endocytosis
614	synaptic vesicle recycling (GO:0036465)	Synaptic vesicle recycling
617	synaptic vesicle transport along microtubule (GO:0099517)	Synaptic vesicle transport along microtubule
618	vesicle docking (GO:0048278)	Vesicle docking
619	vesicle fusion with endoplasmic reticulum-Golgi intermediate compartment (ERGIC) membrane (GO:1990668)	Vesicle fusion with endoplasmic reticulum-Golgi intermediate compartment (ERGIC) membrane
620	vesicle fusion with Golgi apparatus (GO:0048280)	Vesicle fusion with Golgi apparatus
621	vesicle transport along actin filament (GO:0030050)	Vesicle transport along actin filament
623	vesicle-mediated transport between endosomal compartments (GO:0098927)	Vesicle-mediated transport between endosomal compartments
624	vesicle-mediated transport in synapse (GO:0099003)	Vesicle-mediated transport in synapse
