## Supplementary Table 9 for "Systematic Analysis of Biological Processes Reveals Gene Co-expression Modules Driving Pathway Dysregulation in Alzheimer’s Disease"

### Sheet: Excitatory
	p_val	avg_log2FC	pct.1	pct.2	p_val_adj	module	group
0	0	0.560483	0.478	0.356	0	EXC-M1	Excitatory
1	8.93504e-298	-0.482514	0.382	0.502	5.36102e-297	EXC-M4	Excitatory
2	1.48478e-215	-0.272815	0.498	0.617	8.90866e-215	EXC-M5	Excitatory
3	2.78015e-124	0.249396	0.551	0.459	1.66809e-123	EXC-M2	Excitatory
4	6.4191e-96	-0.332793	0.37	0.435	3.85146e-95	EXC-M3	Excitatory
5	1.36919e-12	0.0778853	0.55	0.528	8.21516e-12	EXC-M6	Excitatory

### Sheet: Inhibitory
	p_val	avg_log2FC	pct.1	pct.2	p_val_adj	module	group
0	1.58168e-146	0.588275	0.445	0.321	9.49008e-146	INH-M3	Inhibitory
1	3.27134e-27	0.329029	0.349	0.301	1.9628e-26	INH-M5	Inhibitory
2	1.23738e-22	-0.292172	0.381	0.427	7.42427e-22	INH-M4	Inhibitory
3	0.000129945	0.10628	0.5	0.487	0.000779668	INH-M2	Inhibitory
4	0.0176304	-0.0376783	0.484	0.496	0.105783	INH-M1	Inhibitory
5	0.0359722	0.0978141	0.386	0.384	0.215833	INH-M6	Inhibitory

### Sheet: Astrocyte
	p_val	avg_log2FC	pct.1	pct.2	p_val_adj	module	group
0	1.54274e-14	0.291499	0.587	0.514	4.62821e-14	AST-M1	Astrocyte
1	2.44231e-06	0.262235	0.374	0.328	7.32694e-06	AST-M2	Astrocyte
2	0.00109851	-0.196667	0.343	0.369	0.00329553	AST-M3	Astrocyte

### Sheet: Microglia
	p_val	avg_log2FC	pct.1	pct.2	p_val_adj	module	group
0	3.3803e-68	1.44545	0.527	0.275	1.69015e-67	MIC-M5	Microglia
1	8.93379e-11	-0.333428	0.45	0.552	4.4669e-10	MIC-M1	Microglia
2	7.68588e-07	-0.305397	0.457	0.527	3.84294e-06	MIC-M3	Microglia
3	0.00137102	0.323638	0.419	0.383	0.00685508	MIC-M2	Microglia
4	0.039377	0.107187	0.554	0.522	0.196885	MIC-M4	Microglia

### Sheet: Oligodendrocyte
	p_val	avg_log2FC	pct.1	pct.2	p_val_adj	module	group
0	2.46422e-18	-0.422481	0.384	0.456	1.23211e-17	OLI-M5	Oligodendrocyte
1	3.23568e-18	0.388336	0.546	0.482	1.61784e-17	OLI-M4	Oligodendrocyte
2	1.68554e-06	0.160898	0.587	0.548	8.42772e-06	OLI-M3	Oligodendrocyte
3	0.0313741	0.0811552	0.425	0.407	0.15687	OLI-M2	Oligodendrocyte
4	0.463666	0.0141189	0.426	0.413	1	OLI-M1	Oligodendrocyte

### Sheet: OPC
	p_val	avg_log2FC	pct.1	pct.2	p_val_adj	module	group
0	3.1243e-26	0.796811	0.559	0.412	1.24972e-25	OPC-M1	OPC
1	8.5727e-10	-0.605605	0.384	0.463	3.42908e-09	OPC-M4	OPC
2	5.97924e-08	0.421985	0.444	0.362	2.3917e-07	OPC-M3	OPC
3	3.98191e-06	0.247472	0.597	0.529	1.59277e-05	OPC-M2	OPC
