## Supplementary Table 10 for "Systematic Analysis of Biological Processes Reveals Gene Co-expression Modules Driving Pathway Dysregulation in Alzheimer’s Disease"

### Sheet: Excitatory
	p_val	avg_log2FC	pct.1	pct.2	p_val_adj	module	group
0	2.83277e-25	0.34966	0.381	0.298	8.49832e-25	EXC-M2	Excitatory
1	1.81755e-20	-0.421016	0.331	0.406	5.45265e-20	EXC-M1	Excitatory
2	0.00380408	0.15842	0.33	0.304	0.0114122	EXC-M3	Excitatory

### Sheet: Inhibitory
	p_val	avg_log2FC	pct.1	pct.2	p_val_adj	module	group
0	6.95304e-35	-0.809604	0.324	0.465	6.25774e-34	INH-M2	Inhibitory
1	9.83375e-24	0.872601	0.354	0.251	8.85038e-23	INH-M8	Inhibitory
2	3.1124e-19	0.784879	0.367	0.281	2.80116e-18	INH-M6	Inhibitory
3	5.8679e-09	0.56641	0.375	0.324	5.28111e-08	INH-M4	Inhibitory
4	9.65931e-06	-0.311465	0.376	0.43	8.69338e-05	INH-M1	Inhibitory
5	0.000403371	0.217991	0.395	0.358	0.00363034	INH-M3	Inhibitory
6	0.0500854	0.138389	0.425	0.409	0.450769	INH-M5	Inhibitory
7	0.49701	0.0775603	0.356	0.35	1	INH-M7	Inhibitory
8	0.508648	-0.0339858	0.348	0.358	1	INH-M9	Inhibitory

### Sheet: Astrocyte
	p_val	avg_log2FC	pct.1	pct.2	p_val_adj	module	group
0	0	4.79821	0.574	0.044	0	AST-M1	Astrocyte
1	8.11498e-99	1.72602	0.492	0.28	2.43449e-98	AST-M3	Astrocyte
2	2.21426e-62	1.14137	0.446	0.267	6.64278e-62	AST-M2	Astrocyte

### Sheet: Microglia
	p_val	avg_log2FC	pct.1	pct.2	p_val_adj	module	group
0	1.12718e-43	1.50021	0.473	0.19	3.38154e-43	MIC-M2	Microglia
1	2.0291e-35	1.79215	0.417	0.19	6.08729e-35	MIC-M1	Microglia
2	7.88234e-15	1.98969	0.244	0.116	2.3647e-14	MIC-M3	Microglia

### Sheet: Oligodendrocyte
	p_val	avg_log2FC	pct.1	pct.2	p_val_adj	module	group
0	0	2.14116	0.505	0.131	0	OLI-M2	Oligodendrocyte
1	0.00178061	0.103994	0.439	0.418	0.00356123	OLI-M1	Oligodendrocyte

### Sheet: OPC
	p_val	avg_log2FC	pct.1	pct.2	p_val_adj	module	group
0	6.15498e-114	2.27921	0.529	0.146	1.84649e-113	OPC-M2	OPC
1	9.71425e-83	1.97064	0.518	0.208	2.91428e-82	OPC-M3	OPC
2	1.16959e-16	0.689953	0.462	0.322	3.50876e-16	OPC-M1	OPC
