## Supplementary Table 11 for "Systematic Analysis of Biological Processes Reveals Gene Co-expression Modules Driving Pathway Dysregulation in Alzheimer’s Disease"

### Sheet: Excitatory
	p_val	avg_log2FC	pct.1	pct.2	p_val_adj	module	group
0	2.11568e-100	1.09374	0.432	0.234	1.26941e-99	EXC-M2	Excitatory
1	3.97648e-75	0.821939	0.469	0.299	2.38589e-74	EXC-M4	Excitatory
2	3.55749e-53	0.788522	0.416	0.274	2.13449e-52	EXC-M3	Excitatory
3	2.92695e-17	0.356633	0.451	0.379	1.75617e-16	EXC-M5	Excitatory
4	0.000118619	0.321266	0.372	0.339	0.000711712	EXC-M6	Excitatory
5	0.24196	-0.20658	0.384	0.41	1	EXC-M1	Excitatory

### Sheet: Inhibitory
	p_val	avg_log2FC	pct.1	pct.2	p_val_adj	module	group
0	1.50271e-56	1.17558	0.491	0.287	7.51354e-56	INH-M2	Inhibitory
1	2.45944e-23	-0.57982	0.33	0.482	1.22972e-22	INH-M1	Inhibitory
2	1.40388e-20	0.698316	0.431	0.316	7.0194e-20	INH-M5	Inhibitory
3	3.52097e-16	0.591155	0.454	0.351	1.76048e-15	INH-M4	Inhibitory
4	5.50714e-12	0.54608	0.401	0.312	2.75357e-11	INH-M3	Inhibitory

### Sheet: Astrocyte
	p_val	avg_log2FC	pct.1	pct.2	p_val_adj	module	group
0	8.13038e-222	4.96956	0.536	0.03	2.43912e-221	AST-M2	Astrocyte
1	2.32514e-85	2.39761	0.449	0.168	6.97542e-85	AST-M3	Astrocyte
2	2.37335e-22	0.925287	0.441	0.319	7.12005e-22	AST-M1	Astrocyte

### Sheet: Microglia
	p_val	avg_log2FC	pct.1	pct.2	p_val_adj	module	group
0	4.29324e-100	4.58884	0.45	0.055	8.58649e-100	MIC-M2	Microglia
1	1.1005e-40	2.20115	0.396	0.171	2.201e-40	MIC-M1	Microglia

### Sheet: Oligodendrocyte
	p_val	avg_log2FC	pct.1	pct.2	p_val_adj	module	group
0	0	7.7746	0.473	0.004	0	OLI-M1	Oligodendrocyte
1	8.54582e-191	3.5045	0.442	0.107	2.56375e-190	OLI-M3	Oligodendrocyte
2	1.68107e-08	0.362083	0.537	0.481	5.0432e-08	OLI-M2	Oligodendrocyte

### Sheet: OPC
	p_val	avg_log2FC	pct.1	pct.2	p_val_adj	module	group
0	1.24285e-255	6.56472	0.583	0.02	3.72854e-255	OPC-M1	OPC
1	1.83453e-144	3.73837	0.502	0.113	5.50359e-144	OPC-M3	OPC
2	8.24024e-25	1.06763	0.461	0.311	2.47207e-24	OPC-M2	OPC
