## Supplementary Table 14 for "Systematic Analysis of Biological Processes Reveals Gene Co-expression Modules Driving Pathway Dysregulation in Alzheimer’s Disease"

### Sheet: Sheet1
	hub_gene_name	cell_type	is_AD_related	ETC_module	MTG_module	SFG_module	ETC_is_DEG	MTG_is_DEG	SFG_is_DEG	is_calcium_related	pathway_overlap	ETC_DE_Pathways	MTG_DE_Pathways	SFG_DE_Pathways
0	ACTB	Excitatory	yes	EXC-M1	EXC-M3	EXC-M1	no	no	no	no		ephrin receptor signaling pathway (GO:0048013), homotypic cell-cell adhesion (GO:0034109), negative regulation of binding (GO:0051100), negative regulation of protein binding (GO:0032091), platelet aggregation (GO:0070527), regulation of protein binding (GO:0043393)	cellular response to organic cyclic compound (GO:0071407), chromatin remodeling (GO:0006338), ephrin receptor signaling pathway (GO:0048013), regulation of gene expression, epigenetic (GO:0040029)	ephrin receptor signaling pathway (GO:0048013)
1	ANK2	Excitatory	yes	EXC-M4	EXC-M6	EXC-M2	no	no	no	yes	regulation of cation channel activity (GO:2001257)	cellular metal ion homeostasis (GO:0006875), muscle cell development (GO:0055001), positive regulation of cation channel activity (GO:2001259), regulation of calcium ion transmembrane transport (GO:1903169), regulation of calcium ion transmembrane transporter activity (GO:1901019), regulation of calcium ion transport into cytosol (GO:0010522), regulation of cardiac conduction (GO:1903779), regula…	calcium-mediated signaling (GO:0019722), cardiac muscle cell action potential (GO:0086001), plasma membrane organization (GO:0007009), positive regulation of calcium ion transmembrane transporter activity (GO:1901021), positive regulation of cation channel activity (GO:2001259), regulation of calcium ion transmembrane transporter activity (GO:1901019), regulation of cation channel activity (GO:20…	cellular metal ion homeostasis (GO:0006875), protein localization to cell periphery (GO:1990778), protein localization to plasma membrane (GO:0072659), regulation of calcium ion transport into cytosol (GO:0010522), regulation of cation channel activity (GO:2001257), regulation of ventricular cardiac muscle cell membrane repolarization (GO:0060307)
2	BRINP3	OPC	no	OPC-M3	OPC-M2	OPC-M3	no	no	no	no		cellular response to retinoic acid (GO:0071300), positive regulation of neuron differentiation (GO:0045666), response to retinoic acid (GO:0032526)	cellular response to retinoic acid (GO:0071300)	response to retinoic acid (GO:0032526)
3	CACNA2D1	Inhibitory	no	INH-M5	INH-M5	INH-M9	no	no	no	yes		calcium ion transport (GO:0006816), calcium ion transport into cytosol (GO:0060402), cardiac muscle cell contraction (GO:0086003), divalent metal ion transport (GO:0070838), positive regulation of cytosolic calcium ion concentration (GO:0007204), regulation of calcium ion transmembrane transport (GO:1903169), regulation of high voltage-gated calcium channel activity (GO:1901841)	cardiac muscle cell action potential involved in contraction (GO:0086002), cardiac muscle cell contraction (GO:0086003), inorganic cation import across plasma membrane (GO:0098659), regulation of calcium ion transmembrane transport via high voltage-gated calcium channel (GO:1902514), regulation of calcium ion transport (GO:0051924), regulation of high voltage-gated calcium channel activity (GO:19…	cardiac muscle cell contraction (GO:0086003), cellular response to amyloid-beta (GO:1904646), cellular response to peptide (GO:1901653), divalent metal ion transport (GO:0070838), regulation of calcium ion transmembrane transport (GO:1903169), regulation of cardiac muscle cell membrane repolarization (GO:0099623), response to amyloid-beta (GO:1904645)
4	CACNB2	Inhibitory	no	INH-M4	INH-M1	INH-M5	no	no	no	yes		calcium ion transport (GO:0006816), regulation of calcium ion transmembrane transporter activity (GO:1901019), regulation of cation channel activity (GO:2001257), regulation of high voltage-gated calcium channel activity (GO:1901841), regulation of voltage-gated calcium channel activity (GO:1901385)	calcium ion import (GO:0070509), positive regulation of calcium ion transport (GO:0051928), regulation of calcium ion transmembrane transport via high voltage-gated calcium channel (GO:1902514), regulation of calcium ion transport (GO:0051924), regulation of high voltage-gated calcium channel activity (GO:1901841), regulation of voltage-gated calcium channel activity (GO:1901385)	anterograde trans-synaptic signaling (GO:0098916), chemical synaptic transmission (GO:0007268), neuromuscular junction development (GO:0007528), regulation of cation channel activity (GO:2001257)
5	CACNB4	Inhibitory	no	INH-M3	INH-M6	INH-M7	no	no	no	yes		regulation of calcium ion transmembrane transporter activity (GO:1901019), regulation of cation channel activity (GO:2001257), regulation of voltage-gated calcium channel activity (GO:1901385)	regulation of voltage-gated calcium channel activity (GO:1901385)	anterograde trans-synaptic signaling (GO:0098916), chemical synaptic transmission (GO:0007268), neuromuscular junction development (GO:0007528), regulation of cation channel activity (GO:2001257)
6	CALM1	Excitatory	yes	EXC-M1	EXC-M3	EXC-M1	no	no	no	yes	positive regulation of protein autophosphorylation (GO:0031954), regulation of cation channel activity (GO:2001257)	detection of calcium ion (GO:0005513), negative regulation of calcium ion transmembrane transporter activity (GO:1901020), negative regulation of calcium-mediated signaling (GO:0050849), negative regulation of cation channel activity (GO:2001258), negative regulation of peptidyl-threonine phosphorylation (GO:0010801), negative regulation of protein phosphorylation (GO:0001933), negative regulatio…	MAPK cascade (GO:0000165), negative regulation of calcium ion transmembrane transporter activity (GO:1901020), negative regulation of calcium-mediated signaling (GO:0050849), negative regulation of cation channel activity (GO:2001258), negative regulation of receptor activity (GO:2000272), positive regulation of calcium ion transmembrane transporter activity (GO:1901021), positive regulation of c…	negative regulation of peptidyl-threonine phosphorylation (GO:0010801), positive regulation of calcium-mediated signaling (GO:0050850), positive regulation of dephosphorylation (GO:0035306), positive regulation of peptidyl-threonine phosphorylation (GO:0010800), positive regulation of protein autophosphorylation (GO:0031954), positive regulation of protein dephosphorylation (GO:0035307), regulati…
7	CALM1	Inhibitory	yes	INH-M1	INH-M4	INH-M2	no	no	no	yes	regulation of protein dephosphorylation (GO:0035304), negative regulation of peptidyl-threonine phosphorylation (GO:0010801), positive regulation of calcium-mediated signaling (GO:0050850)	negative regulation of cation channel activity (GO:2001258), negative regulation of peptidyl-threonine phosphorylation (GO:0010801), negative regulation of protein phosphorylation (GO:0001933), positive regulation of calcium-mediated signaling (GO:0050850), positive regulation of release of sequestered calcium ion into cytosol (GO:0051281), regulation of calcium ion transmembrane transporter acti…	cellular polysaccharide catabolic process (GO:0044247), glycogen catabolic process (GO:0005980), glycogen metabolic process (GO:0005977), negative regulation of calcium ion transmembrane transporter activity (GO:1901020), negative regulation of peptidyl-threonine phosphorylation (GO:0010801), positive regulation of calcium ion transmembrane transporter activity (GO:1901021), positive regulation o…	cellular polysaccharide catabolic process (GO:0044247), detection of calcium ion (GO:0005513), glucan catabolic process (GO:0009251), glycogen catabolic process (GO:0005980), glycogen metabolic process (GO:0005977), negative regulation of calcium ion transmembrane transporter activity (GO:1901020), negative regulation of cation channel activity (GO:2001258), negative regulation of peptidyl-threon…
8	CALM3	Excitatory	yes	EXC-M1	EXC-M3	EXC-M1	no	yes	no	yes	positive regulation of protein autophosphorylation (GO:0031954)	detection of calcium ion (GO:0005513), negative regulation of calcium ion transmembrane transporter activity (GO:1901020), negative regulation of calcium-mediated signaling (GO:0050849), negative regulation of cation channel activity (GO:2001258), negative regulation of peptidyl-threonine phosphorylation (GO:0010801), negative regulation of protein phosphorylation (GO:0001933), negative regulatio…	negative regulation of calcium ion transmembrane transporter activity (GO:1901020), negative regulation of calcium-mediated signaling (GO:0050849), negative regulation of cation channel activity (GO:2001258), negative regulation of receptor activity (GO:2000272), positive regulation of calcium ion transmembrane transporter activity (GO:1901021), positive regulation of calcium-mediated signaling (…	negative regulation of peptidyl-threonine phosphorylation (GO:0010801), positive regulation of calcium-mediated signaling (GO:0050850), positive regulation of dephosphorylation (GO:0035306), positive regulation of peptidyl-threonine phosphorylation (GO:0010800), positive regulation of protein autophosphorylation (GO:0031954), positive regulation of protein dephosphorylation (GO:0035307), regulati…
9	DSCAM	Inhibitory	no	INH-M4	INH-M1	INH-M5	no	no	no	no		regulation of axon extension involved in axon guidance (GO:0048841)	eye photoreceptor cell differentiation (GO:0001754)	eye photoreceptor cell differentiation (GO:0001754), nervous system development (GO:0007399), regulation of axon extension involved in axon guidance (GO:0048841)
10	ERBB4	Inhibitory	yes	INH-M2	INH-M2	INH-M3	no	no	no	no		apoptotic mitochondrial changes (GO:0008637), epithelial cell differentiation (GO:0030855), mitochondrial fragmentation involved in apoptotic process (GO:0043653), positive regulation of cardiac muscle cell proliferation (GO:0060045), positive regulation of cardiac muscle tissue growth (GO:0055023), positive regulation of protein import into nucleus (GO:0042307), protein autophosphorylation (GO:0…	enzyme linked receptor protein signaling pathway (GO:0007167), epithelial cell differentiation (GO:0030855)	enzyme linked receptor protein signaling pathway (GO:0007167), nervous system development (GO:0007399), neural crest cell development (GO:0014032), positive regulation of cardiac muscle cell proliferation (GO:0060045), positive regulation of cardiac muscle tissue growth (GO:0055023), regulation of cardiac muscle cell proliferation (GO:0060043)
11	ERBB4	Astrocyte	yes	AST-M3	AST-M1	AST-M1	no	no	no	no		ERBB2 signaling pathway (GO:0038128), enzyme linked receptor protein signaling pathway (GO:0007167)	regulation of ERBB signaling pathway (GO:1901184)	ERBB2 signaling pathway (GO:0038128), ameboidal-type cell migration (GO:0001667), epithelial cell differentiation (GO:0030855), regulation of ERBB signaling pathway (GO:1901184)
12	EYA4	Inhibitory	no	INH-M5	INH-M5	INH-M9	no	no	no	no		regulation of DNA repair (GO:0006282)	positive regulation of DNA metabolic process (GO:0051054)	negative regulation of extrinsic apoptotic signaling pathway in absence of ligand (GO:2001240), negative regulation of signal transduction in absence of ligand (GO:1901099), regulation of extrinsic apoptotic signaling pathway in absence of ligand (GO:2001239)
13	FGF12	Excitatory	no	EXC-M4	EXC-M6	EXC-M2	no	no	no	no	regulation of cation channel activity (GO:2001257)	cardiac muscle cell contraction (GO:0086003), nervous system development (GO:0007399), regulation of cation channel activity (GO:2001257), regulation of cation transmembrane transport (GO:1904062)	cardiac muscle cell action potential (GO:0086001), regulation of cation channel activity (GO:2001257)	nervous system development (GO:0007399), regulation of cation channel activity (GO:2001257)
14	FGF12	Inhibitory	no	INH-M3	INH-M2	INH-M7	no	no	no	no		cardiac muscle cell contraction (GO:0086003), regulation of cation channel activity (GO:2001257), regulation of ion transmembrane transporter activity (GO:0032412)	cardiac muscle cell action potential involved in contraction (GO:0086002), cardiac muscle cell contraction (GO:0086003)	cardiac muscle cell contraction (GO:0086003), nervous system development (GO:0007399), regulation of cation channel activity (GO:2001257)
15	GAPDH	Excitatory	yes	EXC-M1	EXC-M3	EXC-M1	no	no	no	no		canonical glycolysis (GO:0061621), gluconeogenesis (GO:0006094), glucose catabolic process to pyruvate (GO:0061718), glucose metabolic process (GO:0006006), glycolytic process through glucose-6-phosphate (GO:0061620), hexose biosynthetic process (GO:0019319)	negative regulation of gene expression (GO:0010629), negative regulation of translation (GO:0017148)	neuron apoptotic process (GO:0051402), regulation of macroautophagy (GO:0016241)
16	GAPDH	Inhibitory	yes	INH-M1	INH-M4	INH-M2	no	no	no	no		neuron apoptotic process (GO:0051402), positive regulation of cytokine production (GO:0001819)	cellular response to interferon-gamma (GO:0071346), gluconeogenesis (GO:0006094), hexose biosynthetic process (GO:0019319), negative regulation of peptidase activity (GO:0010466), regulation of endopeptidase activity (GO:0052548)	apoptotic process (GO:0006915), canonical glycolysis (GO:0061621), glucose catabolic process to pyruvate (GO:0061718), glucose metabolic process (GO:0006006), glycolytic process through glucose-6-phosphate (GO:0061620), neuron apoptotic process (GO:0051402), regulation of cytokine secretion (GO:0050707), regulation of macroautophagy (GO:0016241)
17	GNAQ	Microglia	yes	MIC-M2	MIC-M4	MIC-M1	no	no	no	no		adenylate cyclase-activating G-protein coupled receptor signaling pathway (GO:0007189), cAMP-mediated signaling (GO:0019933), dopamine receptor signaling pathway (GO:0007212), glutamate receptor signaling pathway (GO:0007215)	acetylcholine receptor signaling pathway (GO:0095500), adenylate cyclase-activating G-protein coupled receptor signaling pathway (GO:0007189)	glutamate receptor signaling pathway (GO:0007215)
18	GPHN	Excitatory	yes	EXC-M4	EXC-M6	EXC-M2	no	no	no	no		coenzyme biosynthetic process (GO:0009108), neurotransmitter receptor diffusion trapping (GO:0099628), postsynaptic neurotransmitter receptor diffusion trapping (GO:0098970)	neuromuscular junction development (GO:0007528), postsynaptic membrane organization (GO:0001941), receptor localization to synapse (GO:0097120), response to metal ion (GO:0010038)	coenzyme biosynthetic process (GO:0009108), neurotransmitter receptor diffusion trapping (GO:0099628), postsynaptic neurotransmitter receptor diffusion trapping (GO:0098970), receptor localization to synapse (GO:0097120)
19	GPM6A	Astrocyte	no	AST-M3	AST-M1	AST-M1	no	no	no	no		regulation of filopodium assembly (GO:0051489), synapse assembly (GO:0007416)	stem cell differentiation (GO:0048863)	positive regulation of plasma membrane bounded cell projection assembly (GO:0120034), regulation of filopodium assembly (GO:0051489)
20	GRM5	Inhibitory	no	INH-M3	INH-M6	INH-M7	no	no	no	yes		calcium-mediated signaling (GO:0019722), calcium-mediated signaling using intracellular calcium source (GO:0035584), regulation of protein tyrosine kinase activity (GO:0061097)	cognition (GO:0050890)	adenylate cyclase-inhibiting G-protein coupled receptor signaling pathway (GO:0007193), anterograde trans-synaptic signaling (GO:0098916), calcium-mediated signaling using intracellular calcium source (GO:0035584), cellular response to amyloid-beta (GO:1904646), cellular response to peptide (GO:1901653), chemical synaptic transmission (GO:0007268), positive regulation of protein tyrosine kinase a…
21	HSP90AA1	Excitatory	no	EXC-M3	EXC-M3	EXC-M3	no	no	no	no		positive regulation of cellular biosynthetic process (GO:0031328), positive regulation of nitric oxide biosynthetic process (GO:0045429), positive regulation of nitric oxide metabolic process (GO:1904407), positive regulation of reactive oxygen species biosynthetic process (GO:1903428), regulation of monooxygenase activity (GO:0032768), regulation of nitric oxide biosynthetic process (GO:0045428)…	positive regulation of cellular protein metabolic process (GO:0032270), positive regulation of protein catabolic process (GO:0045732), protein catabolic process (GO:0030163), regulation of protein complex assembly (GO:0043254)	positive regulation of nitric oxide biosynthetic process (GO:0045429), positive regulation of nitric oxide metabolic process (GO:1904407), positive regulation of reactive oxygen species biosynthetic process (GO:1903428), regulation of monooxygenase activity (GO:0032768), regulation of nitric oxide biosynthetic process (GO:0045428), regulation of nitric-oxide synthase activity (GO:0050999)
22	HSP90AB1	Excitatory	yes	EXC-M1	EXC-M3	EXC-M1	no	no	no	no		negative regulation of proteasomal ubiquitin-dependent protein catabolic process (GO:0032435), positive regulation of cellular biosynthetic process (GO:0031328), positive regulation of nitric oxide biosynthetic process (GO:0045429), positive regulation of nitric oxide metabolic process (GO:1904407), positive regulation of protein dephosphorylation (GO:0035307), positive regulation of reactive oxy…	positive regulation of phosphoprotein phosphatase activity (GO:0032516), regulation of cytokine-mediated signaling pathway (GO:0001959), regulation of interferon-gamma-mediated signaling pathway (GO:0060334), regulation of phosphoprotein phosphatase activity (GO:0043666), regulation of response to interferon-gamma (GO:0060330), regulation of transforming growth factor beta receptor signaling path…	positive regulation of nitric oxide biosynthetic process (GO:0045429), positive regulation of nitric oxide metabolic process (GO:1904407), positive regulation of protein dephosphorylation (GO:0035307), positive regulation of protein localization to cell surface (GO:2000010), positive regulation of reactive oxygen species biosynthetic process (GO:1903428), regulation of cell cycle arrest (GO:00711…
23	HSP90AB1	Inhibitory	yes	INH-M1	INH-M4	INH-M2	no	no	no	no		positive regulation of cellular protein localization (GO:1903829), positive regulation of reactive oxygen species biosynthetic process (GO:1903428), ribonucleoprotein complex assembly (GO:0022618)	positive regulation of phosphatase activity (GO:0010922), positive regulation of phosphoprotein phosphatase activity (GO:0032516), regulation of interferon-gamma-mediated signaling pathway (GO:0060334), regulation of phosphoprotein phosphatase activity (GO:0043666), regulation of response to interferon-gamma (GO:0060330)	Fc receptor mediated stimulatory signaling pathway (GO:0002431), Fc-gamma receptor signaling pathway (GO:0038094), Fc-gamma receptor signaling pathway involved in phagocytosis (GO:0038096), negative regulation of cell cycle arrest (GO:0071157), positive regulation of cellular response to transforming growth factor beta stimulus (GO:1903846), positive regulation of transforming growth factor beta …
24	KIT	Inhibitory	no	INH-M5	INH-M5	INH-M9	no	no	yes	no		lamellipodium assembly (GO:0030032), lysosome localization (GO:0032418), myeloid leukocyte differentiation (GO:0002573), protein autophosphorylation (GO:0046777)	erythrocyte differentiation (GO:0030218), gonad development (GO:0008406), inflammatory response (GO:0006954), male gonad development (GO:0008584), regulation of JAK-STAT cascade (GO:0046425)	cell chemotaxis (GO:0060326), lysosome localization (GO:0032418), myeloid cell development (GO:0061515), positive regulation of phosphatidylinositol 3-kinase activity (GO:0043552), positive regulation of phospholipase C activity (GO:0010863), positive regulation of phospholipid metabolic process (GO:1903727), regulation of phospholipase C activity (GO:1900274)
25	LRP4	OPC	no	OPC-M1	OPC-M2	OPC-M3	no	no	no	no		cell morphogenesis involved in neuron differentiation (GO:0048667), limb development (GO:0060173), negative regulation of neuron projection development (GO:0010977), neuromuscular junction development (GO:0007528), regulation of axonogenesis (GO:0050770)	negative regulation of ossification (GO:0030279)	cell morphogenesis involved in neuron differentiation (GO:0048667), positive regulation of cellular component organization (GO:0051130), regulation of axonogenesis (GO:0050770)
26	MAGI2	Excitatory	no	EXC-M4	EXC-M6	EXC-M2	no	no	no	no		cellular response to nerve growth factor stimulus (GO:1990090), negative regulation of activin receptor signaling pathway (GO:0032926), neurotrophin signaling pathway (GO:0038179), positive regulation of cell projection organization (GO:0031346), positive regulation of cellular metabolic process (GO:0031325), positive regulation of neuron projection development (GO:0010976), positive regulation o…	positive regulation of cell projection organization (GO:0031346), positive regulation of phosphoprotein phosphatase activity (GO:0032516), receptor clustering (GO:0043113), regulation of phosphoprotein phosphatase activity (GO:0043666)	negative regulation of intracellular signal transduction (GO:1902532), positive regulation of cellular metabolic process (GO:0031325), positive regulation of neuron differentiation (GO:0045666), positive regulation of neuron projection development (GO:0010976), positive regulation of protein dephosphorylation (GO:0035307), regulation of activin receptor signaling pathway (GO:0032925), regulation …
27	MAGI2	Oligodendrocyte	no	OLI-M3	OLI-M3	OLI-M2	no	no	no	no	negative regulation of mitotic cell cycle (GO:0045930)	mitotic cell cycle arrest (GO:0071850), negative regulation of mitotic cell cycle (GO:0045930), positive regulation of cell projection organization (GO:0031346), positive regulation of neuron projection development (GO:0010976), positive regulation of protein dephosphorylation (GO:0035307), regulation of neuron projection development (GO:0010975)	cellular response to nerve growth factor stimulus (GO:1990090), mitotic cell cycle arrest (GO:0071850), negative regulation of mitotic cell cycle (GO:0045930)	mitotic cell cycle arrest (GO:0071850), negative regulation of mitotic cell cycle (GO:0045930), positive regulation of cell projection organization (GO:0031346), positive regulation of neuron differentiation (GO:0045666), positive regulation of neuron projection development (GO:0010976), positive regulation of phosphatase activity (GO:0010922), positive regulation of phosphoprotein phosphatase ac…
28	MAML3	Microglia	no	MIC-M1	MIC-M4	MIC-M2	no	no	no	no		Notch signaling pathway (GO:0007219), positive regulation of transcription of Notch receptor target (GO:0007221)	positive regulation of Notch signaling pathway (GO:0045747)	Notch signaling pathway (GO:0007219), positive regulation of transcription of Notch receptor target (GO:0007221)
29	MEF2A	Microglia	yes	MIC-M1	MIC-M4	MIC-M2	no	no	no	yes		cell morphogenesis involved in neuron differentiation (GO:0048667), cellular response to calcium ion (GO:0071277), regulation of muscle cell differentiation (GO:0051147)	regulation of muscle cell differentiation (GO:0051147)	cell morphogenesis involved in neuron differentiation (GO:0048667)
30	MEF2C	Inhibitory	yes	INH-M3	INH-M6	INH-M7	no	no	no	no	regulation of skeletal muscle tissue development (GO:0048641)	negative regulation of smooth muscle cell migration (GO:0014912), positive regulation of biomineral tissue development (GO:0070169), positive regulation of bone mineralization (GO:0030501), positive regulation of cardiac muscle cell proliferation (GO:0060045), positive regulation of cardiac muscle tissue growth (GO:0055023), regulation of AMPA receptor activity (GO:2000311), regulation of cardiac…	cellular response to drug (GO:0035690), cellular response to fluid shear stress (GO:0071498), excitatory postsynaptic potential (GO:0060079), negative regulation of endothelial cell migration (GO:0010596), negative regulation of ossification (GO:0030279), neuron migration (GO:0001764), positive regulation of B cell activation (GO:0050871), positive regulation of phosphatase activity (GO:0010922),…	chemical synaptic transmission, postsynaptic (GO:0099565), chondrocyte differentiation (GO:0002062), negative regulation of smooth muscle cell migration (GO:0014912), negative regulation of vascular smooth muscle cell proliferation (GO:1904706), nervous system development (GO:0007399), positive regulation of biomineral tissue development (GO:0070169), positive regulation of bone mineralization (G…
31	MTHFD1L	Microglia	yes	MIC-M2	MIC-M4	MIC-M1	no	no	no	no		carboxylic acid metabolic process (GO:0019752)	neural tube closure (GO:0001843), primary neural tube formation (GO:0014020), purine nucleobase metabolic process (GO:0006144), tube closure (GO:0060606)	carboxylic acid metabolic process (GO:0019752)
32	NRXN1	Excitatory	yes	EXC-M4	EXC-M6	EXC-M2	no	no	no	no	positive regulation of nervous system development (GO:0051962)	chemical synaptic transmission (GO:0007268), imitative learning (GO:0098596), nervous system development (GO:0007399), neuromuscular process (GO:0050905), positive regulation of cellular component biogenesis (GO:0044089), positive regulation of cellular component organization (GO:0051130), positive regulation of excitatory postsynaptic potential (GO:2000463), positive regulation of nervous system…	neuron cell-cell adhesion (GO:0007158), positive regulation of nervous system development (GO:0051962), postsynapse assembly (GO:0099068), postsynaptic density organization (GO:0097106), postsynaptic membrane assembly (GO:0097104), postsynaptic membrane organization (GO:0001941), receptor clustering (GO:0043113), synapse assembly (GO:0007416)	nervous system development (GO:0007399), neuromuscular process controlling balance (GO:0050885), positive regulation of nervous system development (GO:0051962), positive regulation of synapse maturation (GO:0090129), positive regulation of synaptic transmission (GO:0050806), positive regulation of synaptic transmission, glutamatergic (GO:0051968), postsynaptic density assembly (GO:0097107), regul…
33	NRXN1	Inhibitory	yes	INH-M4	INH-M1	INH-M5	no	no	no	no		positive regulation of synapse maturation (GO:0090129), positive regulation of synaptic transmission (GO:0050806), positive regulation of synaptic transmission, glutamatergic (GO:0051968), postsynaptic density assembly (GO:0097107), protein localization to synapse (GO:0035418), regulation of synapse maturation (GO:0090128)	modulation of excitatory postsynaptic potential (GO:0098815)	anterograde trans-synaptic signaling (GO:0098916), chemical synaptic transmission (GO:0007268), nervous system development (GO:0007399), neuromuscular process (GO:0050905), neuromuscular process controlling balance (GO:0050885), positive regulation of synapse maturation (GO:0090129), positive regulation of synaptic transmission (GO:0050806), positive regulation of synaptic transmission, glutamate…
34	PDE4D	Excitatory	no	EXC-M5	EXC-M6	EXC-M2	no	no	no	yes	regulation of cation channel activity (GO:2001257)	negative regulation of protein phosphorylation (GO:0001933), positive regulation of interleukin-2 production (GO:0032743), regulation of calcium ion transmembrane transporter activity (GO:1901019), regulation of calcium-mediated signaling (GO:0050848), regulation of cardiac conduction (GO:1903779), regulation of cation channel activity (GO:2001257), regulation of cell communication by electrical …	cyclic nucleotide catabolic process (GO:0009214), establishment of endothelial barrier (GO:0061028), regulation of calcium ion transmembrane transporter activity (GO:1901019), regulation of cation channel activity (GO:2001257), regulation of cell communication by electrical coupling involved in cardiac conduction (GO:1901844), regulation of peptidyl-serine phosphorylation (GO:0033135)	cAMP metabolic process (GO:0046058), positive regulation of interleukin-2 production (GO:0032743), purine ribonucleotide catabolic process (GO:0009154), regulation of cation channel activity (GO:2001257), regulation of interleukin-2 production (GO:0032663)
35	PID1	Inhibitory	no	INH-M5	INH-M5	INH-M9	no	no	no	no		cellular response to interleukin-6 (GO:0071354), mitochondrion morphogenesis (GO:0070584), negative regulation of protein localization to cell periphery (GO:1904376), negative regulation of protein localization to plasma membrane (GO:1903077), negative regulation of protein phosphorylation (GO:0001933), positive regulation of ATP metabolic process (GO:1903580), regulation of G1/S transition of mi…	cellular response to acid chemical (GO:0071229), cellular response to interleukin-6 (GO:0071354), energy reserve metabolic process (GO:0006112), mitochondrion organization (GO:0007005), positive regulation of purine nucleotide biosynthetic process (GO:1900373), regulation of glucose import in response to insulin stimulus (GO:2001273)	negative regulation of ATP metabolic process (GO:1903579), regulation of cellular metabolic process (GO:0031323), regulation of glucose import in response to insulin stimulus (GO:2001273)
36	PRKCB	Inhibitory	yes	INH-M5	INH-M5	INH-M9	no	yes	no	no		peptidyl-serine modification (GO:0018209), peptidyl-serine phosphorylation (GO:0018105), regulation of B cell receptor signaling pathway (GO:0050855)	regulation of glucose transport (GO:0010827), regulation of myeloid cell differentiation (GO:0045637)	peptidyl-serine modification (GO:0018209), peptidyl-serine phosphorylation (GO:0018105), regulation of vascular endothelial growth factor receptor signaling pathway (GO:0030947)
37	PRNP	Inhibitory	no	INH-M1	INH-M4	INH-M2	no	yes	yes	yes	neuron projection organization (GO:0106027)	calcium-mediated signaling (GO:0019722), calcium-mediated signaling using intracellular calcium source (GO:0035584), dendritic spine organization (GO:0097061), long-term memory (GO:0007616), negative regulation of T cell receptor signaling pathway (GO:0050860), negative regulation of antigen receptor-mediated signaling pathway (GO:0050858), negative regulation of protein phosphorylation (GO:00019…	cellular transition metal ion homeostasis (GO:0046916), neuron projection organization (GO:0106027), positive regulation of neuron apoptotic process (GO:0043525), positive regulation of neuron death (GO:1901216)	calcium-mediated signaling using intracellular calcium source (GO:0035584), cellular response to amyloid-beta (GO:1904646), cellular response to peptide (GO:1901653), long-term memory (GO:0007616), negative regulation of T cell proliferation (GO:0042130), negative regulation of cell projection organization (GO:0031345), neuron projection maintenance (GO:1990535), neuron projection organization (G…
38	PTPRD	Excitatory	no	EXC-M4	EXC-M6	EXC-M2	no	no	no	no	positive regulation of nervous system development (GO:0051962)	positive regulation of cell morphogenesis involved in differentiation (GO:0010770), positive regulation of cellular component biogenesis (GO:0044089), positive regulation of cellular component organization (GO:0051130), positive regulation of nervous system development (GO:0051962), positive regulation of synapse assembly (GO:0051965), presynaptic membrane organization (GO:0097090), regulation of…	cell-cell adhesion via plasma-membrane adhesion molecules (GO:0098742), heterophilic cell-cell adhesion via plasma membrane cell adhesion molecules (GO:0007157), positive regulation of nervous system development (GO:0051962), presynapse assembly (GO:0099054), presynaptic membrane assembly (GO:0097105), presynaptic membrane organization (GO:0097090), protein dephosphorylation (GO:0006470)	positive regulation of cell morphogenesis involved in differentiation (GO:0010770), positive regulation of dendrite development (GO:1900006), positive regulation of nervous system development (GO:0051962), regulation of synapse assembly (GO:0051963), transmembrane receptor protein tyrosine phosphatase signaling pathway (GO:0007185)
39	ROBO1	Inhibitory	no	INH-M4	INH-M1	INH-M5	no	no	no	no		negative regulation of chemotaxis (GO:0050922), positive regulation of Ras protein signal transduction (GO:0046579), positive regulation of axonogenesis (GO:0050772), positive regulation of neuron projection development (GO:0010976)	activation of cysteine-type endopeptidase activity involved in apoptotic process (GO:0006919), negative regulation of cytokine-mediated signaling pathway (GO:0001960)	blood vessel endothelial cell migration (GO:0043534), cell migration involved in sprouting angiogenesis (GO:0002042), negative regulation of chemotaxis (GO:0050922), nervous system development (GO:0007399), positive regulation of Ras protein signal transduction (GO:0046579), positive regulation of neuron projection development (GO:0010976)
40	RTN4	Excitatory	yes	EXC-M1	EXC-M5	EXC-M3	no	yes	no	no		axon development (GO:0061564), axonal fasciculation (GO:0007413), cell morphogenesis involved in neuron differentiation (GO:0048667), endoplasmic reticulum tubular network organization (GO:0071786), negative regulation of axonogenesis (GO:0050771), negative regulation of neuron projection development (GO:0010977), neuron projection fasciculation (GO:0106030), neuron projection morphogenesis (GO:0…	negative regulation of growth (GO:0045926), regulation of epithelial cell migration (GO:0010632)	axon development (GO:0061564), axonal fasciculation (GO:0007413), endoplasmic reticulum organization (GO:0007029), endoplasmic reticulum tubular network organization (GO:0071786), negative regulation of axonogenesis (GO:0050771), negative regulation of cell growth (GO:0030308), negative regulation of neuron projection development (GO:0010977), neuron projection fasciculation (GO:0106030), neuron …
41	SLIT2	Inhibitory	no	INH-M3	INH-M6	INH-M7	no	no	no	no		central nervous system projection neuron axonogenesis (GO:0021952), motor neuron axon guidance (GO:0008045), negative regulation of actin filament polymerization (GO:0030837), negative regulation of chemotaxis (GO:0050922), negative regulation of cytoskeleton organization (GO:0051494), negative regulation of protein phosphorylation (GO:0001933), negative regulation of smooth muscle cell migration…	axon extension involved in axon guidance (GO:0048846), negative regulation of cellular response to growth factor stimulus (GO:0090288), negative regulation of cytokine-mediated signaling pathway (GO:0001960), negative regulation of endothelial cell migration (GO:0010596), negative regulation of plasma membrane bounded cell projection assembly (GO:0120033), neuron projection extension involved in …	blood vessel endothelial cell migration (GO:0043534), cell migration involved in sprouting angiogenesis (GO:0002042), mesonephric tubule development (GO:0072164), motor neuron axon guidance (GO:0008045), negative regulation of actin filament polymerization (GO:0030837), negative regulation of cell growth (GO:0030308), negative regulation of chemotaxis (GO:0050922), negative regulation of cytoskel…
42	SPP1	Oligodendrocyte	yes	OLI-M1	OLI-M1	OLI-M1	no	no	no	no		cellular protein metabolic process (GO:0044267)	regulation of bone resorption (GO:0045124), response to lipid (GO:0033993)	cellular protein metabolic process (GO:0044267), extracellular matrix disassembly (GO:0022617)
43	TGFBR1	Microglia	yes	MIC-M2	MIC-M4	MIC-M1	no	no	no	no		positive regulation of growth (GO:0045927), positive regulation of pathway-restricted SMAD protein phosphorylation (GO:0010862), regulation of pathway-restricted SMAD protein phosphorylation (GO:0060393), regulation of protein ubiquitination (GO:0031396)	gland development (GO:0048732), kidney development (GO:0001822), positive regulation of MAP kinase activity (GO:0043406), positive regulation of stress fiber assembly (GO:0051496), regulation of apoptotic signaling pathway (GO:2001233), skeletal system morphogenesis (GO:0048705)	anterior/posterior pattern specification (GO:0009952), extracellular matrix organization (GO:0030198), positive regulation of pathway-restricted SMAD protein phosphorylation (GO:0010862), positive regulation of transmembrane receptor protein serine/threonine kinase signaling pathway (GO:0090100), regulation of pathway-restricted SMAD protein phosphorylation (GO:0060393)
44	TMSB4X	Excitatory	no	EXC-M3	EXC-M3	EXC-M3	no	no	no	no		cytoplasmic sequestering of transcription factor (GO:0042994), negative regulation of actin filament polymerization (GO:0030837), negative regulation of transcription regulatory region DNA binding (GO:2000678), positive regulation of ATP metabolic process (GO:1903580), positive regulation of endothelial cell chemotaxis (GO:2001028), regulation of ATP biosynthetic process (GO:2001169), regulation …	cellular response to tumor necrosis factor (GO:0071356), cytoplasmic sequestering of transcription factor (GO:0042994), positive regulation of purine nucleotide biosynthetic process (GO:1900373)	cytoplasmic sequestering of transcription factor (GO:0042994), negative regulation of actin filament polymerization (GO:0030837), negative regulation of intracellular signal transduction (GO:1902532), regulation of RNA polymerase II regulatory region sequence-specific DNA binding (GO:1903025), regulation of endothelial cell chemotaxis (GO:2001026)
45	UCHL1	Excitatory	yes	EXC-M1	EXC-M3	EXC-M1	no	no	no	no		negative regulation of protein serine/threonine kinase activity (GO:0071901)	negative regulation of MAP kinase activity (GO:0043407), proteasomal protein catabolic process (GO:0010498), proteasome-mediated ubiquitin-dependent protein catabolic process (GO:0043161), regulation of MAP kinase activity (GO:0043405), ubiquitin-dependent protein catabolic process (GO:0006511)	negative regulation of MAP kinase activity (GO:0043407), negative regulation of protein serine/threonine kinase activity (GO:0071901), regulation of macroautophagy (GO:0016241)
46	YWHAG	Inhibitory	no	INH-M1	INH-M4	INH-M2	no	no	yes	no		negative regulation of kinase activity (GO:0033673), negative regulation of protein kinase activity (GO:0006469), negative regulation of protein phosphorylation (GO:0001933)	negative regulation of kinase activity (GO:0033673), negative regulation of protein kinase activity (GO:0006469)	regulation of cell communication (GO:0010646)
